# A Chromosome-level Assembly of the Japanese Eel Genome, Insights into Gene Duplication and Chromosomal Reorganization

**DOI:** 10.1101/2022.06.28.497880

**Authors:** Hongbo Wang, Hin Ting Wan, Bin Wu, Jianbo Jian, Alice HM Ng, Claire Yik-Lok Chung, Eugene Yui-Ching Chow, Jizhou Zhang, Anderson OL Wong, Keng Po Lai, Ting Fung Chan, Eric Lu Zhang, Chris Kong-Chu Wong

## Abstract

Japanese eels (*Anguilla japonica*) are commercially important species that have been harvested extensively for foods. Currently, this and related species (American and European eels) are difficult to breed on a commercial basis. Wild stock is used for aquaculture. Due to pollution, overfishing, and international trafficking, eel populations are declining. The International Union for Conservation of Nature lists Japanese eels as critically endangered and on its red list. Here we presented a high-quality genome assembly for Japanese eels and demonstrated that large chromosome reorganizations occurred in the events of third-round whole-genome duplications (3R-WRD). Following multiple chromosomal fusion and fission rearrangement, the Anguilla lineage has reduced the haploid chromosomal number of 19 from the ancestral proto-chromosomal number of 25. Phylogenetic analysis of expanded gene families showed the gene families of olfactory receptors and voltage-gated Ca^2+^-channel expanded significantly. The expansion of olfactory receptors (group δ and ζ genes) and voltage-gated Ca^2+^-channel gene families are important for olfaction and neurophysiological functions. Following 3R-WGD, additional tandem (TD) and proximal (PD) duplications occurred to acquire immune-related genes for adaptation. The Japanese eel assembly presented here can be used to study other Anguilla species that are related to evolution and conservation.
