## Supplementary Tables 11, 12 for "A Chromosome-level Assembly of the Japanese Eel Genome, Insights into Gene Duplication and Chromosomal Reorganization"

### Sheet: Suppl table 11
Supplementary Table 11. GO enrichment analysis of the gene families expanded in the three freshwater eels genome.
Gene Ontology	Description	GO class	FDR
GO:0030286	dynein complex	Biological Process	7.54e-19
GO:0005875	microtubule associated complex	Biological Process	6.32e-14
GO:0032420	stereocilium	Biological Process	1.43e-06
GO:0032421	stereocilium bundle	Biological Process	1.43e-06
GO:0098858	actin-based cell projection	Biological Process	1.43e-06
GO:0015630	microtubule cytoskeleton	Biological Process	1.87e-06
GO:0098862	cluster of actin-based cell projections	Biological Process	3.19e-06
GO:1902494	catalytic complex	Biological Process	3.69e-05
GO:0035097	histone methyltransferase complex	Biological Process	0.00028
GO:0034708	methyltransferase complex	Biological Process	0.00066
GO:0005856	cytoskeleton	Biological Process	0.0008
GO:0016020	membrane	Biological Process	0.00141
GO:0042995	cell projection	Biological Process	0.00177
GO:0120025	plasma membrane bounded cell projection	Biological Process	0.00177
GO:0044666	MLL3/4 complex	Biological Process	0.00295
GO:0043005	neuron projection	Biological Process	0.00339
GO:0005858	axonemal dynein complex	Biological Process	0.0114
GO:0044447	axoneme part	Biological Process	0.0114
GO:0070701	mucus layer	Biological Process	0.0114
GO:0044430	cytoskeletal part	Biological Process	0.02694
GO:0005930	axoneme	Biological Process	0.22901
GO:0032838	plasma membrane bounded cell projection cytoplasm	Biological Process	0.22901
GO:0097014	ciliary plasm	Biological Process	0.22901
GO:0044422	organelle part	Biological Process	0.91763
GO:0043228	non-membrane-bounded organelle	Biological Process	0.96825
GO:0043232	intracellular non-membrane-bounded organelle	Biological Process	0.96825
GO:0005654	nucleoplasm	Biological Process	1
GO:0044451	nucleoplasm part	Biological Process	1
GO:0097458	neuron part	Biological Process	1
GO:1990234	transferase complex	Biological Process	1
GO:0044441	ciliary part	Biological Process	1
GO:0099568	cytoplasmic region	Biological Process	1
GO:0016021	integral component of membrane	Biological Process	1
GO:0005929	cilium	Biological Process	1
GO:0031224	intrinsic component of membrane	Biological Process	1
GO:0044463	cell projection part	Biological Process	1
GO:0120038	plasma membrane bounded cell projection part	Biological Process	1
GO:0044446	intracellular organelle part	Biological Process	1
GO:0031981	nuclear lumen	Biological Process	1
GO:0044425	membrane part	Biological Process	1
GO:0031974	membrane-enclosed lumen	Biological Process	1
GO:0043233	organelle lumen	Biological Process	1
GO:0070013	intracellular organelle lumen	Biological Process	1
GO:0043234	protein complex	Biological Process	1
GO:0044428	nuclear part	Biological Process	1
GO:0044421	extracellular region part	Biological Process	1
GO:0030054	cell junction	Biological Process	1
GO:0032991	macromolecular complex	Biological Process	1
GO:0043226	organelle	Biological Process	1
GO:0043229	intracellular organelle	Biological Process	1
GO:0005886	plasma membrane	Biological Process	1
GO:0005576	extracellular region	Biological Process	1
GO:0071944	cell periphery	Biological Process	1
GO:0044424	intracellular part	Biological Process	1
GO:0005634	nucleus	Biological Process	1
GO:0005622	intracellular	Biological Process	1
GO:0044444	cytoplasmic part	Biological Process	1
GO:0005623	cell	Biological Process	1
GO:0044464	cell part	Biological Process	1
GO:0043231	intracellular membrane-bounded organelle	Biological Process	1
GO:0005737	cytoplasm	Biological Process	1
GO:0043227	membrane-bounded organelle	Biological Process	1
GO:0005509	calcium ion binding	Molecular Function	5.34e-24
GO:0016503	pheromone receptor activity	Molecular Function	2.69e-23
GO:0003777	microtubule motor activity	Molecular Function	4.1e-18
GO:0015057	thrombin-activated receptor activity	Molecular Function	6.46e-16
GO:0019992	diacylglycerol binding	Molecular Function	3.9e-14
GO:0003774	motor activity	Molecular Function	2.68e-12
GO:0046872	metal ion binding	Molecular Function	6.23e-10
GO:0043169	cation binding	Molecular Function	8.87e-10
GO:0005219	ryanodine-sensitive calcium-release channel activity	Molecular Function	2.8e-09
GO:0042800	histone methyltransferase activity (H3-K4 specific)	Molecular Function	1.77e-07
GO:0004930	G-protein coupled receptor activity	Molecular Function	3.25e-07
GO:0015278	calcium-release channel activity	Molecular Function	1.83e-06
GO:0099604	ligand-gated calcium channel activity	Molecular Function	1.83e-06
GO:0005217	intracellular ligand-gated ion channel activity	Molecular Function	6.6e-06
GO:0004871	signal transducer activity	Molecular Function	0.00012
GO:0001653	peptide receptor activity	Molecular Function	0.00013
GO:0008528	G-protein coupled peptide receptor activity	Molecular Function	0.00013
GO:0016278	lysine N-methyltransferase activity	Molecular Function	0.00092
GO:0016279	protein-lysine N-methyltransferase activity	Molecular Function	0.00092
GO:0018024	histone-lysine N-methyltransferase activity	Molecular Function	0.00092
GO:0042054	histone methyltransferase activity	Molecular Function	0.00092
GO:0004888	transmembrane signaling receptor activity	Molecular Function	0.00111
GO:0099600	transmembrane receptor activity	Molecular Function	0.00111
GO:0008170	N-methyltransferase activity	Molecular Function	0.00246
GO:0008276	protein methyltransferase activity	Molecular Function	0.00246
GO:0099094	ligand-gated cation channel activity	Molecular Function	0.00691
GO:0005515	protein binding	Molecular Function	0.01099
GO:0008757	S-adenosylmethionine-dependent methyltransferase activity	Molecular Function	0.01131
GO:0038023	signaling receptor activity	Molecular Function	0.01516
GO:0004872	receptor activity	Molecular Function	0.01709
GO:0060089	molecular transducer activity	Molecular Function	0.0181
GO:0017111	nucleoside-triphosphatase activity	Molecular Function	0.04511
GO:0005262	calcium channel activity	Molecular Function	0.05549
GO:0016462	pyrophosphatase activity	Molecular Function	0.0602
GO:0008289	lipid binding	Molecular Function	0.06242
GO:0016818	hydrolase activity, acting on acid anhydrides, in phosphorus-containing anhydrides	Molecular Function	0.0665
GO:0016817	hydrolase activity, acting on acid anhydrides	Molecular Function	0.07335
GO:0043167	ion binding	Molecular Function	0.08879
GO:0015085	calcium ion transmembrane transporter activity	Molecular Function	0.13429
GO:0016887	ATPase activity	Molecular Function	0.20832
GO:0005488	binding	Molecular Function	0.22883
GO:0016758	transferase activity, transferring hexosyl groups	Molecular Function	0.39035
GO:0008168	methyltransferase activity	Molecular Function	0.93282
GO:0016741	transferase activity, transferring one-carbon groups	Molecular Function	1
GO:0015276	ligand-gated ion channel activity	Molecular Function	1
GO:0022834	ligand-gated channel activity	Molecular Function	1
GO:0016757	transferase activity, transferring glycosyl groups	Molecular Function	1
GO:0050839	cell adhesion molecule binding	Molecular Function	1
GO:0140135	mechanosensitive cation channel activity	Molecular Function	1
GO:0005261	cation channel activity	Molecular Function	1
GO:0008017	microtubule binding	Molecular Function	1
GO:0022890	inorganic cation transmembrane transporter activity	Molecular Function	1
GO:0046873	metal ion transmembrane transporter activity	Molecular Function	1
GO:0015631	tubulin binding	Molecular Function	1
GO:0022839	ion gated channel activity	Molecular Function	1
GO:0008381	mechanosensitive ion channel activity	Molecular Function	1
GO:0022836	gated channel activity	Molecular Function	1
GO:0008324	cation transmembrane transporter activity	Molecular Function	1
GO:0005216	ion channel activity	Molecular Function	1
GO:0022838	substrate-specific channel activity	Molecular Function	1
GO:0015267	channel activity	Molecular Function	1
GO:0022803	passive transmembrane transporter activity	Molecular Function	1
GO:0015318	inorganic molecular entity transmembrane transporter activity	Molecular Function	1
GO:0046983	protein dimerization activity	Molecular Function	1
GO:0008092	cytoskeletal protein binding	Molecular Function	1
GO:0008270	zinc ion binding	Molecular Function	1
GO:0015075	ion transmembrane transporter activity	Molecular Function	1
GO:0016787	hydrolase activity	Molecular Function	1
GO:0005524	ATP binding	Molecular Function	1
GO:0032559	adenyl ribonucleotide binding	Molecular Function	1
GO:0030554	adenyl nucleotide binding	Molecular Function	1
GO:0046914	transition metal ion binding	Molecular Function	1
GO:0008144	drug binding	Molecular Function	1
GO:0022857	transmembrane transporter activity	Molecular Function	1
GO:0005215	transporter activity	Molecular Function	1
GO:0016740	transferase activity	Molecular Function	1
GO:0035639	purine ribonucleoside triphosphate binding	Molecular Function	1
GO:0032555	purine ribonucleotide binding	Molecular Function	1
GO:0032553	ribonucleotide binding	Molecular Function	1
GO:0017076	purine nucleotide binding	Molecular Function	1
GO:0097367	carbohydrate derivative binding	Molecular Function	1
GO:0000166	nucleotide binding	Molecular Function	1
GO:1901265	nucleoside phosphate binding	Molecular Function	1
GO:0036094	small molecule binding	Molecular Function	1
GO:0043168	anion binding	Molecular Function	1
GO:0003677	DNA binding	Molecular Function	1
GO:0140096	catalytic activity, acting on a protein	Molecular Function	1
GO:0003824	catalytic activity	Molecular Function	1
GO:0097159	organic cyclic compound binding	Molecular Function	1
GO:0003676	nucleic acid binding	Molecular Function	1
GO:1901363	heterocyclic compound binding	Molecular Function	1
GO:0007156	homophilic cell adhesion via plasma membrane adhesion molecules	Biological Process	3.42e-28
GO:0098742	cell-cell adhesion via plasma-membrane adhesion molecules	Biological Process	1.3e-27
GO:0098609	cell-cell adhesion	Biological Process	1.76e-27
GO:0007155	cell adhesion	Biological Process	3.81e-24
GO:0022610	biological adhesion	Biological Process	3.81e-24
GO:0007018	microtubule-based movement	Biological Process	9.15e-19
GO:0070493	thrombin-activated receptor signaling pathway	Biological Process	1.14e-16
GO:0006928	movement of cell or subcellular component	Biological Process	6.31e-13
GO:0007017	microtubule-based process	Biological Process	1.51e-11
GO:0007596	blood coagulation	Biological Process	1.32e-10
GO:0007599	hemostasis	Biological Process	1.32e-10
GO:0050817	coagulation	Biological Process	1.32e-10
GO:0042060	wound healing	Biological Process	1.49e-09
GO:0009611	response to wounding	Biological Process	2.51e-09
GO:0050878	regulation of body fluid levels	Biological Process	2.51e-09
GO:0007186	G-protein coupled receptor signaling pathway	Biological Process	3.44e-07
GO:0007268	chemical synaptic transmission	Biological Process	1.85e-06
GO:0098916	anterograde trans-synaptic signaling	Biological Process	1.85e-06
GO:0099536	synaptic signaling	Biological Process	1.85e-06
GO:0099537	trans-synaptic signaling	Biological Process	1.85e-06
GO:0048839	inner ear development	Biological Process	2.09e-05
GO:0006874	cellular calcium ion homeostasis	Biological Process	3.23e-05
GO:0043583	ear development	Biological Process	4.8e-05
GO:0023052	signaling	Biological Process	7.41e-05
GO:0055074	calcium ion homeostasis	Biological Process	9.73e-05
GO:0007154	cell communication	Biological Process	0.00013
GO:0072503	cellular divalent inorganic cation homeostasis	Biological Process	0.00023
GO:0007423	sensory organ development	Biological Process	0.00039
GO:0072507	divalent inorganic cation homeostasis	Biological Process	0.0005
GO:0060119	inner ear receptor cell development	Biological Process	0.00065
GO:0060122	inner ear receptor cell stereocilium organization	Biological Process	0.00065
GO:0007267	cell-cell signaling	Biological Process	0.00178
GO:0006873	cellular ion homeostasis	Biological Process	0.00326
GO:0006875	cellular metal ion homeostasis	Biological Process	0.00326
GO:0030003	cellular cation homeostasis	Biological Process	0.00326
GO:0007165	signal transduction	Biological Process	0.00423
GO:0007626	locomotory behavior	Biological Process	0.00556
GO:0042490	mechanoreceptor differentiation	Biological Process	0.00556
GO:0060113	inner ear receptor cell differentiation	Biological Process	0.00556
GO:0007605	sensory perception of sound	Biological Process	0.00962
GO:0050954	sensory perception of mechanical stimulus	Biological Process	0.00962
GO:0055065	metal ion homeostasis	Biological Process	0.01214
GO:0055082	cellular chemical homeostasis	Biological Process	0.01214
GO:0032501	multicellular organismal process	Biological Process	0.0123
GO:0006816	calcium ion transport	Biological Process	0.01363
GO:0070838	divalent metal ion transport	Biological Process	0.01842
GO:0072511	divalent inorganic cation transport	Biological Process	0.01842
GO:0051716	cellular response to stimulus	Biological Process	0.03247
GO:0050801	ion homeostasis	Biological Process	0.03967
GO:0055080	cation homeostasis	Biological Process	0.03967
GO:0098771	inorganic ion homeostasis	Biological Process	0.03967
GO:0065008	regulation of biological quality	Biological Process	0.04599
GO:0070588	calcium ion transmembrane transport	Biological Process	0.089
GO:0048513	animal organ development	Biological Process	0.12363
GO:0007610	behavior	Biological Process	0.14033
GO:0048878	chemical homeostasis	Biological Process	0.14717
GO:0050896	response to stimulus	Biological Process	0.5008
GO:0098662	inorganic cation transmembrane transport	Biological Process	0.57478
GO:0006950	response to stress	Biological Process	0.70691
GO:0019725	cellular homeostasis	Biological Process	0.72347
GO:0048731	system development	Biological Process	0.74316
GO:0030509	BMP signaling pathway	Biological Process	0.81196
GO:0071772	response to BMP	Biological Process	0.81196
GO:0071773	cellular response to BMP stimulus	Biological Process	0.81196
GO:0098655	cation transmembrane transport	Biological Process	0.82226
GO:0098660	inorganic ion transmembrane transport	Biological Process	0.96021
GO:0007600	sensory perception	Biological Process	1
GO:0042127	regulation of cell proliferation	Biological Process	1
GO:0060828	regulation of canonical Wnt signaling pathway	Biological Process	1
GO:0050877	nervous system process	Biological Process	1
GO:0042592	homeostatic process	Biological Process	1
GO:0007275	multicellular organism development	Biological Process	1
GO:0009987	cellular process	Biological Process	1
GO:0007399	nervous system development	Biological Process	1
GO:0030154	cell differentiation	Biological Process	1
GO:0048869	cellular developmental process	Biological Process	1
GO:0048856	anatomical structure development	Biological Process	1
GO:0030111	regulation of Wnt signaling pathway	Biological Process	1
GO:0003008	system process	Biological Process	1
GO:0032502	developmental process	Biological Process	1
GO:0034220	ion transmembrane transport	Biological Process	1
GO:0031175	neuron projection development	Biological Process	1
GO:0007178	transmembrane receptor protein serine/threonine kinase signaling pathway	Biological Process	1
GO:0030001	metal ion transport	Biological Process	1
GO:0065007	biological regulation	Biological Process	1
GO:0070848	response to growth factor	Biological Process	1
GO:0071363	cellular response to growth factor stimulus	Biological Process	1
GO:0050794	regulation of cellular process	Biological Process	1
GO:0006812	cation transport	Biological Process	1
GO:0048699	generation of neurons	Biological Process	1
GO:0048666	neuron development	Biological Process	1
GO:0030030	cell projection organization	Biological Process	1
GO:0120036	plasma membrane bounded cell projection organization	Biological Process	1
GO:0030182	neuron differentiation	Biological Process	1
GO:0022008	neurogenesis	Biological Process	1
GO:0009719	response to endogenous stimulus	Biological Process	1
GO:0071495	cellular response to endogenous stimulus	Biological Process	1
GO:0050789	regulation of biological process	Biological Process	1
GO:0048468	cell development	Biological Process	1
GO:0071310	cellular response to organic substance	Biological Process	1
GO:0035556	intracellular signal transduction	Biological Process	1
GO:0007167	enzyme linked receptor protein signaling pathway	Biological Process	1
GO:0007166	cell surface receptor signaling pathway	Biological Process	1
GO:0070887	cellular response to chemical stimulus	Biological Process	1
GO:0010033	response to organic substance	Biological Process	1
GO:0006357	regulation of transcription from RNA polymerase II promoter	Biological Process	1
GO:0006811	ion transport	Biological Process	1
GO:0042221	response to chemical	Biological Process	1
GO:0009966	regulation of signal transduction	Biological Process	1
GO:0055085	transmembrane transport	Biological Process	1
GO:0010646	regulation of cell communication	Biological Process	1
GO:0023051	regulation of signaling	Biological Process	1
GO:0048583	regulation of response to stimulus	Biological Process	1
GO:0006355	regulation of transcription, DNA-templated	Biological Process	1
GO:1903506	regulation of nucleic acid-templated transcription	Biological Process	1
GO:2001141	regulation of RNA biosynthetic process	Biological Process	1
GO:0051252	regulation of RNA metabolic process	Biological Process	1
GO:0019219	regulation of nucleobase-containing compound metabolic process	Biological Process	1
GO:2000112	regulation of cellular macromolecule biosynthetic process	Biological Process	1
GO:0010556	regulation of macromolecule biosynthetic process	Biological Process	1
GO:0031326	regulation of cellular biosynthetic process	Biological Process	1
GO:0009889	regulation of biosynthetic process	Biological Process	1
GO:0010468	regulation of gene expression	Biological Process	1
GO:0051171	regulation of nitrogen compound metabolic process	Biological Process	1
GO:0080090	regulation of primary metabolic process	Biological Process	1
GO:0031323	regulation of cellular metabolic process	Biological Process	1
GO:0060255	regulation of macromolecule metabolic process	Biological Process	1
GO:0016043	cellular component organization	Biological Process	1
GO:0019222	regulation of metabolic process	Biological Process	1
GO:0006810	transport	Biological Process	1
GO:0051234	establishment of localization	Biological Process	1
GO:0071840	cellular component organization or biogenesis	Biological Process	1
GO:0051179	localization	Biological Process	1
GO:0006796	phosphate-containing compound metabolic process	Biological Process	1
GO:0006793	phosphorus metabolic process	Biological Process	1
GO:0006807	nitrogen compound metabolic process	Biological Process	1
GO:0008152	metabolic process	Biological Process	1
GO:0044237	cellular metabolic process	Biological Process	1
GO:0044238	primary metabolic process	Biological Process	1
GO:0071704	organic substance metabolic process	Biological Process	1
GO:1901564	organonitrogen compound metabolic process	Biological Process	1

### Sheet: Suppl table 12
Supplementary Table 12. GO enrichment analysis of the gene families expanded in the Anguilla japonica genome.
Gene Ontology	Description	GO class	FDR
GO:0005891	voltage-gated calcium channel complex	Cellular Component	4.11e-16
GO:0034704	calcium channel complex	Cellular Component	6.72e-16
GO:0044459	plasma membrane part	Cellular Component	4.67e-11
GO:0034703	cation channel complex	Cellular Component	5.79e-10
GO:0005886	plasma membrane	Cellular Component	7.87e-10
GO:0034702	ion channel complex	Cellular Component	1.09e-09
GO:0071944	cell periphery	Cellular Component	1.92e-09
GO:1902495	transmembrane transporter complex	Cellular Component	2.8e-09
GO:1990351	transporter complex	Cellular Component	3.04e-09
GO:0016021	integral component of membrane	Cellular Component	7.11e-08
GO:0031224	intrinsic component of membrane	Cellular Component	1.07e-07
GO:0044425	membrane part	Cellular Component	1.08e-05
GO:0060076	excitatory synapse	Cellular Component	6.54e-05
GO:0016020	membrane	Cellular Component	0.00572
GO:0005887	integral component of plasma membrane	Cellular Component	0.00876
GO:0031226	intrinsic component of plasma membrane	Cellular Component	0.01328
GO:0005828	kinetochore microtubule	Cellular Component	0.01907
GO:0005881	cytoplasmic microtubule	Cellular Component	0.01907
GO:0060077	inhibitory synapse	Cellular Component	0.01907
GO:0045202	synapse	Cellular Component	0.0259
GO:0005923	bicellular tight junction	Cellular Component	0.03324
GO:0043296	apical junction complex	Cellular Component	0.03324
GO:0005876	spindle microtubule	Cellular Component	0.03789
GO:0070160	occluding junction	Cellular Component	0.03824
GO:0005615	extracellular space	Cellular Component	0.05047
GO:0032420	stereocilium	Cellular Component	0.17207
GO:0032421	stereocilium bundle	Cellular Component	0.17207
GO:0098858	actin-based cell projection	Cellular Component	0.17207
GO:0005911	cell-cell junction	Cellular Component	0.18567
GO:0098862	cluster of actin-based cell projections	Cellular Component	0.21974
GO:0044421	extracellular region part	Cellular Component	0.35967
GO:0030054	cell junction	Cellular Component	0.38199
GO:0005819	spindle	Cellular Component	0.53691
GO:0043005	neuron projection	Cellular Component	1
GO:0005576	extracellular region	Cellular Component	1
GO:0005874	microtubule	Cellular Component	1
GO:0099513	polymeric cytoskeletal fiber	Cellular Component	1
GO:0042995	cell projection	Cellular Component	1
GO:0120025	plasma membrane bounded cell projection	Cellular Component	1
GO:0099080	supramolecular complex	Cellular Component	1
GO:0099081	supramolecular polymer	Cellular Component	1
GO:0099512	supramolecular fiber	Cellular Component	1
GO:0015630	microtubule cytoskeleton	Cellular Component	1
GO:0097458	neuron part	Cellular Component	1
GO:0044430	cytoskeletal part	Cellular Component	1
GO:0032991	macromolecular complex	Cellular Component	1
GO:0005856	cytoskeleton	Cellular Component	1
GO:0005623	cell	Cellular Component	1
GO:0044464	cell part	Cellular Component	1
GO:0043228	non-membrane-bounded organelle	Cellular Component	1
GO:0043232	intracellular non-membrane-bounded organelle	Cellular Component	1
GO:0044422	organelle part	Cellular Component	1
GO:0044446	intracellular organelle part	Cellular Component	1
GO:0044444	cytoplasmic part	Cellular Component	1
GO:0005737	cytoplasm	Cellular Component	1
GO:0043226	organelle	Cellular Component	1
GO:0043229	intracellular organelle	Cellular Component	1
GO:0005622	intracellular	Cellular Component	1
GO:0044424	intracellular part	Cellular Component	1
GO:0015057	thrombin-activated receptor activity	Molecular Function	4.87e-17
GO:0005245	voltage-gated calcium channel activity	Molecular Function	1.78e-15
GO:0019992	diacylglycerol binding	Molecular Function	2.25e-15
GO:0015085	calcium ion transmembrane transporter activity	Molecular Function	3.07e-15
GO:0005262	calcium channel activity	Molecular Function	1.57e-12
GO:0042043	neurexin family protein binding	Molecular Function	2.64e-09
GO:0022843	voltage-gated cation channel activity	Molecular Function	1.38e-08
GO:0005244	voltage-gated ion channel activity	Molecular Function	6.09e-08
GO:0022832	voltage-gated channel activity	Molecular Function	6.09e-08
GO:0140135	mechanosensitive cation channel activity	Molecular Function	9.86e-07
GO:0046873	metal ion transmembrane transporter activity	Molecular Function	2.98e-06
GO:0001653	peptide receptor activity	Molecular Function	1.38e-05
GO:0008528	G-protein coupled peptide receptor activity	Molecular Function	1.38e-05
GO:0022890	inorganic cation transmembrane transporter activity	Molecular Function	3.01e-05
GO:0032947	protein complex scaffold activity	Molecular Function	3.01e-05
GO:0005261	cation channel activity	Molecular Function	4.84e-05
GO:0004448	isocitrate dehydrogenase activity	Molecular Function	0.0001
GO:0004450	isocitrate dehydrogenase (NADP+) activity	Molecular Function	0.0001
GO:0022839	ion gated channel activity	Molecular Function	0.00014
GO:0008381	mechanosensitive ion channel activity	Molecular Function	0.00017
GO:0022836	gated channel activity	Molecular Function	0.00017
GO:0008324	cation transmembrane transporter activity	Molecular Function	0.00029
GO:0005216	ion channel activity	Molecular Function	0.00068
GO:0022838	substrate-specific channel activity	Molecular Function	0.00068
GO:0005509	calcium ion binding	Molecular Function	0.00148
GO:0015267	channel activity	Molecular Function	0.00154
GO:0022803	passive transmembrane transporter activity	Molecular Function	0.00154
GO:0008273	calcium, potassium:sodium antiporter activity	Molecular Function	0.00366
GO:0022821	potassium ion antiporter activity	Molecular Function	0.00366
GO:0015075	ion transmembrane transporter activity	Molecular Function	0.00478
GO:0015318	inorganic molecular entity transmembrane transporter activity	Molecular Function	0.00584
GO:0008289	lipid binding	Molecular Function	0.0072
GO:0015368	calcium:cation antiporter activity	Molecular Function	0.01679
GO:0004930	G-protein coupled receptor activity	Molecular Function	0.02837
GO:0008331	high voltage-gated calcium channel activity	Molecular Function	0.03304
GO:0043515	kinetochore binding	Molecular Function	0.03304
GO:0051010	microtubule plus-end binding	Molecular Function	0.10872
GO:0046872	metal ion binding	Molecular Function	0.12965
GO:0043169	cation binding	Molecular Function	0.14899
GO:0002162	dystroglycan binding	Molecular Function	0.16203
GO:0015491	cation:cation antiporter activity	Molecular Function	0.16527
GO:0022857	transmembrane transporter activity	Molecular Function	0.17991
GO:0099516	ion antiporter activity	Molecular Function	0.18752
GO:0015298	solute:cation antiporter activity	Molecular Function	0.2652
GO:0015297	antiporter activity	Molecular Function	0.36025
GO:0005215	transporter activity	Molecular Function	0.65062
GO:0008009	chemokine activity	Molecular Function	0.81596
GO:0042379	chemokine receptor binding	Molecular Function	0.81596
GO:0005515	protein binding	Molecular Function	0.95447
GO:0004888	transmembrane signaling receptor activity	Molecular Function	1
GO:0099600	transmembrane receptor activity	Molecular Function	1
GO:0005488	binding	Molecular Function	1
GO:0001664	G-protein coupled receptor binding	Molecular Function	1
GO:0016616	oxidoreductase activity, acting on the CH-OH group of donors, NAD or NADP as acceptor	Molecular Function	1
GO:0016614	oxidoreductase activity, acting on CH-OH group of donors	Molecular Function	1
GO:0005125	cytokine activity	Molecular Function	1
GO:0003924	GTPase activity	Molecular Function	1
GO:0004872	receptor activity	Molecular Function	1
GO:0060089	molecular transducer activity	Molecular Function	1
GO:0038023	signaling receptor activity	Molecular Function	1
GO:0016817	hydrolase activity, acting on acid anhydrides	Molecular Function	1
GO:0005102	receptor binding	Molecular Function	1
GO:0004871	signal transducer activity	Molecular Function	1
GO:0008270	zinc ion binding	Molecular Function	1
GO:0005126	cytokine receptor binding	Molecular Function	1
GO:0015081	sodium ion transmembrane transporter activity	Molecular Function	1
GO:0043167	ion binding	Molecular Function	1
GO:0001883	purine nucleoside binding	Molecular Function	1
GO:0005525	GTP binding	Molecular Function	1
GO:0032550	purine ribonucleoside binding	Molecular Function	1
GO:0001882	nucleoside binding	Molecular Function	1
GO:0032549	ribonucleoside binding	Molecular Function	1
GO:0032561	guanyl ribonucleotide binding	Molecular Function	1
GO:0015079	potassium ion transmembrane transporter activity	Molecular Function	1
GO:0019001	guanyl nucleotide binding	Molecular Function	1
GO:0015291	secondary active transmembrane transporter activity	Molecular Function	1
GO:0046914	transition metal ion binding	Molecular Function	1
GO:0005198	structural molecule activity	Molecular Function	1
GO:0022804	active transmembrane transporter activity	Molecular Function	1
GO:0008017	microtubule binding	Molecular Function	1
GO:0016758	transferase activity, transferring hexosyl groups	Molecular Function	1
GO:0017111	nucleoside-triphosphatase activity	Molecular Function	1
GO:0015631	tubulin binding	Molecular Function	1
GO:0015077	monovalent inorganic cation transmembrane transporter activity	Molecular Function	1
GO:0016462	pyrophosphatase activity	Molecular Function	1
GO:0016818	hydrolase activity, acting on acid anhydrides, in phosphorus-containing anhydrides	Molecular Function	1
GO:0048018	receptor ligand activity	Molecular Function	1
GO:0030545	receptor regulator activity	Molecular Function	1
GO:0032403	protein complex binding	Molecular Function	1
GO:0044877	macromolecular complex binding	Molecular Function	1
GO:0008092	cytoskeletal protein binding	Molecular Function	1
GO:0003779	actin binding	Molecular Function	1
GO:0016757	transferase activity, transferring glycosyl groups	Molecular Function	1
GO:0035639	purine ribonucleoside triphosphate binding	Molecular Function	1
GO:0032555	purine ribonucleotide binding	Molecular Function	1
GO:0032553	ribonucleotide binding	Molecular Function	1
GO:0017076	purine nucleotide binding	Molecular Function	1
GO:0097367	carbohydrate derivative binding	Molecular Function	1
GO:0016491	oxidoreductase activity	Molecular Function	1
GO:0000166	nucleotide binding	Molecular Function	1
GO:1901265	nucleoside phosphate binding	Molecular Function	1
GO:0098772	molecular function regulator	Molecular Function	1
GO:0036094	small molecule binding	Molecular Function	1
GO:0043168	anion binding	Molecular Function	1
GO:0016787	hydrolase activity	Molecular Function	1
GO:0005524	ATP binding	Molecular Function	1
GO:0032559	adenyl ribonucleotide binding	Molecular Function	1
GO:0030554	adenyl nucleotide binding	Molecular Function	1
GO:0008144	drug binding	Molecular Function	1
GO:0003677	DNA binding	Molecular Function	1
GO:0003676	nucleic acid binding	Molecular Function	1
GO:1901363	heterocyclic compound binding	Molecular Function	1
GO:0097159	organic cyclic compound binding	Molecular Function	1
GO:0016740	transferase activity	Molecular Function	1
GO:0003824	catalytic activity	Molecular Function	1
GO:0070493	thrombin-activated receptor signaling pathway	Biological Process	2.04e-17
GO:0070588	calcium ion transmembrane transport	Biological Process	5e-14
GO:0006816	calcium ion transport	Biological Process	8.83e-12
GO:0070838	divalent metal ion transport	Biological Process	1.75e-11
GO:0072511	divalent inorganic cation transport	Biological Process	1.75e-11
GO:0007596	blood coagulation	Biological Process	2.45e-11
GO:0007599	hemostasis	Biological Process	2.45e-11
GO:0050817	coagulation	Biological Process	2.45e-11
GO:0007268	chemical synaptic transmission	Biological Process	6.22e-11
GO:0098916	anterograde trans-synaptic signaling	Biological Process	6.22e-11
GO:0099536	synaptic signaling	Biological Process	6.22e-11
GO:0099537	trans-synaptic signaling	Biological Process	6.22e-11
GO:0042060	wound healing	Biological Process	2.79e-10
GO:0009611	response to wounding	Biological Process	4.71e-10
GO:0050878	regulation of body fluid levels	Biological Process	4.71e-10
GO:0098662	inorganic cation transmembrane transport	Biological Process	1.63e-09
GO:0098655	cation transmembrane transport	Biological Process	4.48e-09
GO:0032501	multicellular organismal process	Biological Process	6.12e-09
GO:0098660	inorganic ion transmembrane transport	Biological Process	6.96e-09
GO:0010506	regulation of autophagy	Biological Process	2.97e-07
GO:0007267	cell-cell signaling	Biological Process	6.58e-07
GO:0031329	regulation of cellular catabolic process	Biological Process	1.56e-06
GO:0050804	modulation of chemical synaptic transmission	Biological Process	3.08e-06
GO:0099177	regulation of trans-synaptic signaling	Biological Process	3.08e-06
GO:0009894	regulation of catabolic process	Biological Process	4.2e-06
GO:0034220	ion transmembrane transport	Biological Process	1.1e-05
GO:0023052	signaling	Biological Process	1.76e-05
GO:0050808	synapse organization	Biological Process	2.03e-05
GO:0030001	metal ion transport	Biological Process	8.65e-05
GO:0006102	isocitrate metabolic process	Biological Process	9.68e-05
GO:0055085	transmembrane transport	Biological Process	0.0005
GO:0007154	cell communication	Biological Process	0.00179
GO:0006812	cation transport	Biological Process	0.00199
GO:0006811	ion transport	Biological Process	0.00329
GO:0048731	system development	Biological Process	0.00346
GO:0007270	neuron-neuron synaptic transmission	Biological Process	0.01094
GO:0007600	sensory perception	Biological Process	0.01253
GO:0072350	tricarboxylic acid metabolic process	Biological Process	0.01516
GO:0050877	nervous system process	Biological Process	0.01989
GO:0048666	neuron development	Biological Process	0.02649
GO:0001776	leukocyte homeostasis	Biological Process	0.03264
GO:0002260	lymphocyte homeostasis	Biological Process	0.03264
GO:0043029	T cell homeostasis	Biological Process	0.03264
GO:0007601	visual perception	Biological Process	0.03683
GO:0030182	neuron differentiation	Biological Process	0.03962
GO:0007399	nervous system development	Biological Process	0.04524
GO:0030154	cell differentiation	Biological Process	0.04524
GO:0007275	multicellular organism development	Biological Process	0.04794
GO:0048869	cellular developmental process	Biological Process	0.05586
GO:0050854	regulation of antigen receptor-mediated signaling pathway	Biological Process	0.06491
GO:0050856	regulation of T cell receptor signaling pathway	Biological Process	0.06491
GO:0007186	G-protein coupled receptor signaling pathway	Biological Process	0.06631
GO:0010646	regulation of cell communication	Biological Process	0.06703
GO:0050953	sensory perception of light stimulus	Biological Process	0.07247
GO:0048856	anatomical structure development	Biological Process	0.09102
GO:0023051	regulation of signaling	Biological Process	0.09444
GO:0048872	homeostasis of number of cells	Biological Process	0.10755
GO:0048468	cell development	Biological Process	0.12068
GO:0032502	developmental process	Biological Process	0.16343
GO:0006950	response to stress	Biological Process	0.20846
GO:0003008	system process	Biological Process	0.22231
GO:0048699	generation of neurons	Biological Process	0.28924
GO:0065008	regulation of biological quality	Biological Process	0.29097
GO:0022008	neurogenesis	Biological Process	0.46908
GO:0007165	signal transduction	Biological Process	0.56304
GO:0030509	BMP signaling pathway	Biological Process	0.57098
GO:0071772	response to BMP	Biological Process	0.57098
GO:0071773	cellular response to BMP stimulus	Biological Process	0.57098
GO:0048839	inner ear development	Biological Process	0.80029
GO:0060828	regulation of canonical Wnt signaling pathway	Biological Process	0.92821
GO:0043583	ear development	Biological Process	1
GO:0007155	cell adhesion	Biological Process	1
GO:0022610	biological adhesion	Biological Process	1
GO:0051716	cellular response to stimulus	Biological Process	1
GO:0007423	sensory organ development	Biological Process	1
GO:0050896	response to stimulus	Biological Process	1
GO:0050794	regulation of cellular process	Biological Process	1
GO:0030111	regulation of Wnt signaling pathway	Biological Process	1
GO:0050789	regulation of biological process	Biological Process	1
GO:0002376	immune system process	Biological Process	1
GO:0048513	animal organ development	Biological Process	1
GO:0007605	sensory perception of sound	Biological Process	1
GO:0050954	sensory perception of mechanical stimulus	Biological Process	1
GO:0006810	transport	Biological Process	1
GO:0051234	establishment of localization	Biological Process	1
GO:0007178	transmembrane receptor protein serine/threonine kinase signaling pathway	Biological Process	1
GO:0007166	cell surface receptor signaling pathway	Biological Process	1
GO:0050776	regulation of immune response	Biological Process	1
GO:0065007	biological regulation	Biological Process	1
GO:0051179	localization	Biological Process	1
GO:0070848	response to growth factor	Biological Process	1
GO:0071363	cellular response to growth factor stimulus	Biological Process	1
GO:0002682	regulation of immune system process	Biological Process	1
GO:0009966	regulation of signal transduction	Biological Process	1
GO:0009719	response to endogenous stimulus	Biological Process	1
GO:0071495	cellular response to endogenous stimulus	Biological Process	1
GO:0006955	immune response	Biological Process	1
GO:0007156	homophilic cell adhesion via plasma membrane adhesion molecules	Biological Process	1
GO:0098742	cell-cell adhesion via plasma-membrane adhesion molecules	Biological Process	1
GO:0048583	regulation of response to stimulus	Biological Process	1
GO:0098609	cell-cell adhesion	Biological Process	1
GO:0071310	cellular response to organic substance	Biological Process	1
GO:0007167	enzyme linked receptor protein signaling pathway	Biological Process	1
GO:0019752	carboxylic acid metabolic process	Biological Process	1
GO:0006082	organic acid metabolic process	Biological Process	1
GO:0043436	oxoacid metabolic process	Biological Process	1
GO:0070887	cellular response to chemical stimulus	Biological Process	1
GO:0010033	response to organic substance	Biological Process	1
GO:0042592	homeostatic process	Biological Process	1
GO:0035556	intracellular signal transduction	Biological Process	1
GO:0006357	regulation of transcription from RNA polymerase II promoter	Biological Process	1
GO:0009987	cellular process	Biological Process	1
GO:0031323	regulation of cellular metabolic process	Biological Process	1
GO:1902531	regulation of intracellular signal transduction	Biological Process	1
GO:0019222	regulation of metabolic process	Biological Process	1
GO:0042221	response to chemical	Biological Process	1
GO:0044281	small molecule metabolic process	Biological Process	1
GO:0055114	oxidation-reduction process	Biological Process	1
GO:0016043	cellular component organization	Biological Process	1
GO:0071840	cellular component organization or biogenesis	Biological Process	1
GO:0006355	regulation of transcription, DNA-templated	Biological Process	1
GO:1903506	regulation of nucleic acid-templated transcription	Biological Process	1
GO:2001141	regulation of RNA biosynthetic process	Biological Process	1
GO:0051171	regulation of nitrogen compound metabolic process	Biological Process	1
GO:0080090	regulation of primary metabolic process	Biological Process	1
GO:0051252	regulation of RNA metabolic process	Biological Process	1
GO:0060255	regulation of macromolecule metabolic process	Biological Process	1
GO:0019219	regulation of nucleobase-containing compound metabolic process	Biological Process	1
GO:2000112	regulation of cellular macromolecule biosynthetic process	Biological Process	1
GO:0010556	regulation of macromolecule biosynthetic process	Biological Process	1
GO:0031326	regulation of cellular biosynthetic process	Biological Process	1
GO:0009889	regulation of biosynthetic process	Biological Process	1
GO:0010468	regulation of gene expression	Biological Process	1
GO:0044237	cellular metabolic process	Biological Process	1
GO:0008152	metabolic process	Biological Process	1
GO:0071704	organic substance metabolic process	Biological Process	1
